# Network-based elucidation of colon cancer drug resistance by phosphoproteomic time-series analysis

**DOI:** 10.1101/2023.02.15.528736

**Authors:** George Rosenberger, Wenxue Li, Mikko Turunen, Jing He, Prem S Subramaniam, Sergey Pampou, Aaron T Griffin, Charles Karan, Patrick Kerwin, Diana Murray, Barry Honig, Yansheng Liu, Andrea Califano

## Abstract

Aberrant signaling pathway activity is a hallmark of tumorigenesis and progression, which has guided targeted inhibitor design for over 30 years. Yet, adaptive resistance mechanisms, induced by rapid, context-specific signaling network rewiring, continue to challenge therapeutic efficacy. By leveraging progress in proteomic technologies and network-based methodologies, over the past decade, we developed VESPA—an algorithm designed to elucidate mechanisms of cell response and adaptation to drug perturbations—and used it to analyze 7-point phosphoproteomic time series from colorectal cancer cells treated with clinically-relevant inhibitors and control media. Interrogation of tumor-specific enzyme/substrate interactions accurately inferred kinase and phosphatase activity, based on their inferred substrate phosphorylation state, effectively accounting for signal cross-talk and sparse phosphoproteome coverage. The analysis elucidated time-dependent signaling pathway response to each drug perturbation and, more importantly, cell adaptive response and rewiring that was experimentally confirmed by CRISPRko assays, suggesting broad applicability to cancer and other diseases.
