## Supplemental Table 1 for "Network-based elucidation of colon cancer drug resistance by phosphoproteomic time-series analysis"

	benchmark	mode	kinaseset	subset	auc
1	reference	dVESPA	all	full	0.297974152436839
382	reference	PC	all	full	0.259665446657858
640	reference	dVESPA	tk	full	0.267562042820108
680	reference	PC	tk	full	0.250605237519568
725	mode	HSM/P	all	full	0.254563722394726
1074	mode	LP	all	full	0.250624377191292
1272	mode	stDPI/DPI	all	full	0.318533901830715
1653	mode	HSM/P	tk	full	0.270494799665546
1701	mode	LP	tk	full	0.203280624204819
1726	mode	stDPI/DPI	tk	full	0.231120369968007
1766	dataset	combined	all	full	0.315565978897171
2147	dataset	CPTAC45	all	full	0.274693783053885
2537	dataset	CPTAC45NORM	all	full	0.202869372082151
2821	dataset	U54	all	full	0.206576935344364
2989	dataset	combined	tk	full	0.240356120083169
3029	dataset	CPTAC45	tk	full	0.254092516038902
3069	dataset	CPTAC45NORM	tk	full	0.186185062429349
3103	dataset	U54	tk	full	0.12225435181478
3117	level	activity	all	full	0.219404654325429
3341	level	integrated	all	full	0.292721034555976
3722	level	substrate	all	full	0.280088509580011
4093	level	activity	tk	full	0.213405611042502
4123	level	integrated	tk	full	0.274684051337745
4163	level	substrate	tk	full	0.252069963582982
4202	crosstalk	corrected	all	full	0.328506398969481
4583	crosstalk	uncorrected	all	full	0.297756876469929
4964	crosstalk	corrected	tk	full	0.271795694211819
5004	crosstalk	uncorrected	tk	full	0.267562042820108
5044	reference	dVESPA	all	intersection	0.264478297264712
5230	reference	PC	all	intersection	0.210658004091558
5390	reference	dVESPA	tk	intersection	0.246020183134821
5419	reference	PC	tk	intersection	0.201979100608142
5445	mode	HSM/P	all	intersection	0.218102653160575
5633	mode	LP	all	intersection	0.24619522860525
5821	mode	stDPI/DPI	all	intersection	0.271450327638528
6009	mode	HSM/P	tk	intersection	0.213406671553344
6034	mode	LP	tk	intersection	0.203280624204819
6059	mode	stDPI/DPI	tk	intersection	0.186179851817946
6084	dataset	combined	all	intersection	0.196828746411566
6188	dataset	CPTAC45	all	intersection	0.153044333525348
6292	dataset	CPTAC45NORM	all	intersection	0.135123460081725
6396	dataset	U54	all	intersection	0.181463279842792
6500	dataset	combined	tk	intersection	0.113362616793628
6511	dataset	CPTAC45	tk	intersection	0.13484650861527
6522	dataset	CPTAC45NORM	tk	intersection	0.0929344444849471
6533	dataset	U54	tk	intersection	0.10549695190614
6544	level	activity	all	intersection	0.2135614192678
6758	level	integrated	all	intersection	0.229715899806979
6972	level	substrate	all	intersection	0.225740669012974
7186	level	activity	tk	intersection	0.20359359246914
7215	level	integrated	tk	intersection	0.205890642372009
7244	level	substrate	tk	intersection	0.191229797674106
7273	crosstalk	corrected	all	intersection	0.271450327638528
7461	crosstalk	uncorrected	all	intersection	0.239874442558469
7649	crosstalk	corrected	tk	intersection	0.186179851817946
7674	crosstalk	uncorrected	tk	intersection	0.188390612561559
