## Supplemental Table 2 for "Network-based elucidation of colon cancer drug resistance by phosphoproteomic time-series analysis"

	benchmark	comparison	kinaseset	subset	p.value
382	reference	dVESPA vs PC	all	full	0.0232033075017493
680	reference	dVESPA vs PC	tk	full	0.235480101777373
725	mode	stDPI/DPI vs HSM/P	all	full	0.000443423162659662
1074	mode	stDPI/DPI vs LP	all	full	1.89105301851644e-06
1653	mode	stDPI/DPI vs HSM/P	tk	full	0.947422782468708
1701	mode	stDPI/DPI vs LP	tk	full	0.000467603965233931
2147	dataset	combined vs CPTAC45	all	full	0.0889254560881738
2537	dataset	combined vs CPTAC45NORM	all	full	7.42589555262926e-10
2821	dataset	combined vs U54	all	full	7.47297621825122e-12
3029	dataset	combined vs CPTAC45	tk	full	0.571205332176497
3069	dataset	combined vs CPTAC45NORM	tk	full	0.00285333316538859
3103	dataset	combined vs U54	tk	full	5.82612606014402e-12
3117	level	integrated vs activity	all	full	5.04211528121323e-08
3722	level	integrated vs substrate	all	full	0.189721565038427
4093	level	integrated vs activity	tk	full	1.01509744101608e-05
4163	level	integrated vs substrate	tk	full	0.166260901687089
4583	crosstalk	corrected vs uncorrected	all	full	0.0673766968383486
5004	crosstalk	corrected vs uncorrected	tk	full	0.649601725183616
5230	reference	dVESPA vs PC	all	intersection	0.000947992049842836
5419	reference	dVESPA vs PC	tk	intersection	0.00846047749881666
5445	mode	stDPI/DPI vs HSM/P	all	intersection	0.0034028406398949
5633	mode	stDPI/DPI vs LP	all	intersection	0.155936260537105
6009	mode	stDPI/DPI vs HSM/P	tk	intersection	0.765598991475519
6034	mode	stDPI/DPI vs LP	tk	intersection	0.579919597114326
6188	dataset	combined vs CPTAC45	all	intersection	0.109891387529387
6292	dataset	combined vs CPTAC45NORM	all	intersection	0.00769560918126406
6396	dataset	combined vs U54	all	intersection	0.665856189756634
6511	dataset	combined vs CPTAC45	tk	intersection	0.70096363164759
6522	dataset	combined vs CPTAC45NORM	tk	intersection	0.801505657494451
6533	dataset	combined vs U54	tk	intersection	0.59370606986709
6544	level	integrated vs activity	all	intersection	0.193491326427299
6972	level	integrated vs substrate	all	intersection	0.398336565086443
7186	level	integrated vs activity	tk	intersection	0.331187427055492
7244	level	integrated vs substrate	tk	intersection	0.468443605325268
7461	crosstalk	corrected vs uncorrected	all	intersection	0.0848484863464098
7674	crosstalk	corrected vs uncorrected	tk	intersection	0.674148093870047
