## Supplemental Table 4 for "Network-based elucidation of colon cancer drug resistance by phosphoproteomic time-series analysis"

	VC1	VC2	VC3	Overall
RPS6KA6	8.78394691059881	8.03934513093087	3.02638612782152	6.05181581147909
DDR2	4.318900867396	3.23346697786677	5.98753145917776	4.91917757106236
CLK3	6.75060738283145	5.50406486978145	1.98393548056952	4.73775285690413
CDK14	3.58453490317638	3.38433356808507	5.19476010938258	4.58310236831984
PLK1	5.42271311033246	1.88017237336674	3.5798910082639	4.25927163874673
RPS6KC1	4.9765279922488	1.16305514435113	5.28225048635799	4.16419221000803
MAP3K7	2.25208235168551	4.90098891721086	6.09008342914327	3.99585331350447
PRKG1	4.04509313881029	0.112647710021901	5.31081093104036	3.96219882519585
TNS2	3.70620242869005	1.58454400341098	4.40263102112556	3.90493436108202
ROCK1	3.65160705415979	0.621689226279035	4.48344159965605	3.78020724454188
STK38L	5.18192128075908	2.43707316237915	2.41434597853921	3.72564209966761
MAP4K1	3.20494335001162	3.60979321192137	4.71517960956087	3.686048478457
LATS2	4.77945897255878	3.54243068243556	2.14607556273504	3.63826974406557
CSNK1G1	4.67057694181267	0.0303473008861187	4.3717538572538	3.52331713204537
MYLK	0.729208340021078	3.05273810938627	4.08491296315657	3.47527163485932
DCLK1	2.37124696089523	1.39000032245857	4.29567391828907	3.46449291995693
NANP	5.1554630255095	3.57317406069501	1.77977336523467	3.41219775924013
MASTL	4.46791177995711	3.49530761977364	2.45566541763524	3.35637857112115
MAP3K2	-2.13028680790072	4.18844758823811	5.52389106568438	3.34613710406224
SMG1	5.57901748741122	4.46770978036497	-0.391460256226802	3.33082752379983
RPS6KA2	3.40342584399115	1.59690920506469	-0.763171031046133	3.31583230284495
WEE1	3.99958039865679	3.34164385925282	3.44943749219258	3.3134579029119
PBK	4.4581817570599	3.16576665728272	1.25056580094343	3.2545024673732
TAOK1	0.152130631754394	3.8607834282319	5.05728677449115	3.21926959149671
CAMK2D	3.70848099864195	4.76618901437649	1.1046527513545	3.19651471653329
PIK3R4	4.36615260876456	0.688806996828069	1.99935163410743	3.1378003454404
AAK1	-0.067542708685749	3.75606076768149	4.21281852319567	3.11461383461873
PRKG2	-0.849316339582957	4.00742188794391	3.95874410834811	3.10563337773964
CDK7	4.05647737773522	2.3167889860301	0.410625803824165	3.08477554252451
DUSP12	4.08745129392864	4.06234951557131	0.168173334907335	3.04062854169807
ULK1	3.04898409348377	0.706679964325545	4.24107501803014	3.03422135505954
MAP3K11	-1.05675354671506	1.52783209787319	4.25337518539477	2.99697664851902
TRIO	3.51860257201958	3.16105685249239	3.74486558836622	2.9343182730919
DCLK2	3.5476545979857	0.825124519472831	2.75911923219636	2.83333285921689
TNIK	-0.212416337853857	4.22378363519531	3.21275798889507	2.83227292083583
CSNK1E	-0.164759068963905	3.78880709443087	0.471816104901576	2.82915331503932
BTK	1.92540143856977	3.75794660327136	4.08937107785789	2.82451361370106
MAP4K5	-0.793564920168803	3.75020632295666	3.93555570290453	2.81816358836536
CAMKK1	2.81765245947239	-1.31047195379112	3.0951410249826	2.78087551436493
CDC42BPB	2.27660189291029	3.22337033622823	1.63932700504069	2.77150246000889
RIPK2	-2.00608882072078	3.24035046866366	3.82104146833739	2.7606348808796
BUB1	3.19887865654969	2.6173971381047	2.17400343134147	2.7079759733442
PTK2	0.355666759959345	0.647559218562711	3.71434048614548	2.65046692784973
MARK1	3.8712527832954	0.387505769961787	3.19698122132199	2.57354566661323
LIMK1	-0.180105405368803	3.65602218887583	3.84265173653744	2.54320789034909
PDGFRB	3.40051240192378	0.393711200962537	2.26741638509221	2.51618977102793
PRKD1	2.90840975950377	-1.67208263539989	3.40264439447917	2.50379204917323
CDK16	1.65956868727541	0.609643143113555	4.76204352657845	2.49647420765425
CDK17	1.59264437152801	1.00583431938194	2.38719533054799	2.43097606961219
RPS6KA5	3.18344626333494	2.70720891438247	1.90677781173435	2.33043801319657
