## Supplemental Table 5 for "Network-based elucidation of colon cancer drug resistance by phosphoproteomic time-series analysis"

	CMS1	CMS2	CMS3	CMS4	Overall
TNIK	1.29721669473608	4.56779912287943	3.3220276101625	5.48177974308247	4.11831355116841
TRIO	0.392302932830142	-0.855620229545252	3.33147357288302	3.66252447219059	3.46224510630093
AAK1	0.922720753855997	2.37821427041752	2.23975651023673	4.00799496709876	3.41474508551227
MAP2K2	0.665356529184841	1.23539652005727	3.24249534700286	4.80764379168591	3.36565710523761
MAP4K4	-0.526844759706386	3.21728411277691	1.31515046681776	3.91154173038437	3.26288417499807
PTPN22	2.210612047559	4.03435044545967	1.7702716414152	1.42057028897192	3.13079852302988
MAP3K7	0.148127726948293	2.25268691713187	1.99022465285552	3.63678962238818	3.05215823105804
MAP3K2	1.1523199683309	1.35369467374042	3.3732822005724	3.2925028147151	3.03160440875722
TAOK1	-0.265313157371249	3.09438043636633	2.07337310507546	3.77968523138083	2.986341884743
ARAF	0.122171267821672	3.07132102790828	2.92201394542768	1.00100150250438	2.97510082499722
MAP3K3	1.22296673095851	-0.269469340531978	3.26036095723973	0.727894551911182	2.8275559810412
LATS1	0.108477474845883	3.22966552370747	2.3378027766652	-1.32482050652734	2.78463974615155
CDK16	-0.10657734964274	1.00000215843376	1.89539952035159	1.82823987948467	2.76985151933207
CDK17	-1.23239663272276	0.0495787956579587	2.5032887091409	4.40617312525437	2.74192175123754
ULK1	-1.61333709392963	0.0773128358781615	1.94071520124535	4.21082948413786	2.66456752007316
MAP3K11	0.391135287048013	0.86313224298905	3.60644049727442	2.57334691232495	2.65804218514851
PRKG1	1.41186500266397	0.0736983577801597	0.552175908815438	3.6916802760543	2.64198474753856
LIMK1	1.11546859501703	1.83706449382202	1.95458019414297	2.10758986044771	2.61388423818937
MYLK	-2.19881946490947	2.46050214542405	2.00265869518211	2.06325535931709	2.5674508263521
SRPK2	-0.99582776956516	-0.376775129615631	2.83594261087687	3.84575928700597	2.56109850598235
ABL2	-1.10408938044934	2.78582665178312	0.929175437220822	3.05468633822298	2.54677512421374
CLK3	2.9618740906222	0.210458715473924	0.482458367762442	2.39349065136188	2.47523873493437
PTK2	0.564937873609155	0.907463069761576	2.79440053106342	3.12701657545846	2.44416705025234
MAP2K7	-1.00100150250438	1.30399755570494	-0.169812340398575	1.7524876403445	2.413282313429
DDR2	0.83475529352995	1.58360669330865	-0.0122489817699215	2.63240190864111	2.40742924233565
ROR2	0.641032637870797	-0.127239653538552	1.13710494547765	4.1347099695732	2.39598168627986
CDK14	-0.68559272659285	2.12839518855052	-0.441810615229419	3.61042362368563	2.38473216532039
CDK13	-0.515475415815177	-1.33061227171479	2.05769522684638	1.84476436309384	2.38026264267742
NANP	3.04906558347162	0.0148796926459577	-0.327361911723722	3.42536756047656	2.37309483658657
MTMR14	2.22214899172029	0.386741329174724	3.3342649928483	1.4769818510571	2.30962087994267
MAP4K5	0.0957835072739193	0.0216497995637819	0.822979183683351	0.87772200701723	2.26127787268397
PPM1G	-0.175363048508552	1.13317593153812	1.49644324616756	-1.17301123279116	2.18790065836024
CSNK1E	3.40475847470332	1.74099199562652	-0.613266195653784	2.09027870151831	2.1666409425987
PAN3	1.62283531306402	2.59560405710984	1.36811022692247	1.51418557445191	2.1524778306833
VRK3	-1.00100150250438	-0.243940143687885	1.31533410441164	1.81299343033759	2.11134540878449
PGAM1	1.131976312744	-0.562608753840797	2.3135410016023	0.618375422114654	2.09770996279514
SSH2	-1.79538613281246	-0.220575117570567	-1.91337918000764	2.82639082220734	2.08927063206062
STK39	-0.455147649239201	1.47644784726058	3.11597310750692	1.87619018699535	2.08808474707083
PAK2	0.799065150047647	0.282365547614027	1.16245612936455	2.69610937919019	2.08402547572912
LYN	0.065393120865541	4.22728186330658	0.811202714798612	-2.20921576532202	2.07811654492166
EEF2K	-0.568939685382006	3.21475384664205	3.14975460279901	-0.167850658260095	2.07560894692577
TNK1	-1.73244917270846	0.400480689962416	2.67428811797037	0.159210638371413	2.07496011118389
CSNK1G1	0.528866345295975	1.7403192544569	0.0830460525871121	2.83004257184048	2.06618434736654
RIPK2	0.38541826852057	-0.45731178578561	1.70571606430354	1.27368341439027	2.03015472175896
CSNK1D	-1.41285987182396	0.789527899060887	2.86382809737422	0.872964781352275	2.02109042437392
RPS6KA6	3.24043192254856	1.23434173556002	0.406290382525431	2.46434535042445	2.00842150854729
SGPP1	1.94853275168477	2.46950467517982	0.492485368784836	-0.536829193650366	1.9943564604193
DUSP16	1.38942503594182	1.85791067983431	0.647267645201518	1.70265052719347	1.98578123735632
PTPN7	0.250593702024843	-1.65461956392451	0.890001427681121	2.68568322798802	1.98393657603693
CDK8	-0.448625026145191	1.22823462700045	0.608088583067516	1.70058831728197	1.98360030699345
