## Supplemental Table 15 for "Network-based elucidation of colon cancer drug resistance by phosphoproteomic time-series analysis"

uniprot_id	gene_id	t	p.value	p.adj
A2A3K4	PTPDC1	0.434940363401633	0.463714012009653	0.567238405077595
O00418	EEF2K	-0.822659626309254	0.000571396754800891	0.0118376871794502
O00506	STK25	-0.289585249433584	0.958737627173045	0.807620681227764
O00757	FBP2	1.6245966883821	0.0203690299098149	0.0925947753674246
O14494	PLPP1	-0.625763509248842	0.572554888210551	0.61353519062823
O14495	PLPP3	0.00848036857899024	0.932333175371062	0.80643911624362
O14578	CIT	-0.543697881450869	0.0407868709881638	0.128028171618373
O14730	RIOK3	0.343901249863946	0.765622235291114	0.728670512901943
O14733	MAP2K7	0.564159774530609	0.0451698716213554	0.131185376876739
O14874	BCKDK	1.49284163825562	0.0507450682236188	0.141982557393899
O14920	IKBKB	-0.0223861411633463	0.412738699497488	0.53220444512008
O14936	CASK	0.0164827735687708	0.0145104997041505	0.0782067150368255
O14976	GAK	2.16627962770284	0.00746153046506383	0.0526981766310731
O15021	MAST4	0.942941186850029	0.22659222751419	0.388408546716683
O15056	SYNJ2	-0.712622017854533	0.193341399381619	0.357631632093841
O15075	DCLK1	0.570424173350427	0.0494754588063731	0.141053439652687
O15264	MAPK13	0.159091657096882	0.210752638731529	0.38272520515135
O15327	INPP4B	0.0817058909445919	0.987535230304124	0.813580056715145
O15355	PPM1G	-0.0710285859621513	0.283131183249569	0.441105485870095
O15357	INPPL1	-0.267632740387739	0.888631388318841	0.786746612492864
O43293	DAPK3	1.99927736445267	0.0083901546041476	0.0579399076366429
O43318	MAP3K7	0.0287571130857994	0.274461860783007	0.438628718011367
O43353	RIPK2	-1.1359857122078	0.232024007956242	0.388629276867181
O43426	SYNJ1	-0.505981707447152	0.907678981025978	0.796800073343128
O43683	BUB1	-0.673822208326612	0.0677416260654209	0.172550465509525
O43688	PLPP2	-0.495520104399636	0.493941746513215	0.582904163693887
O43930	PRKY	0.635237272730655	0.397535450815054	0.521252158395054
O60229	KALRN	0.344425597154199	0.0101269714622786	0.0619151952635906
O60307	MAST3	0.0999015243921329	0.439795334639964	0.551085882974401
O60346	PHLPP1	-0.252217267538266	0.567349685745754	0.610061087571636
O60566	BUB1B	-1.14222189906789	0.0310093293063072	0.10940340052548
O60825	PFKFB2	0.0802003931642003	0.644771661149733	0.667320132434734
O60942	RNGTT	-0.420994792052322	0.277363185570763	0.438628718011367
O75116	ROCK2	-0.555537290720604	0.432206191246223	0.543768917599949
O75319	DUSP11	-1.11072146240787	6.58439736942213e-06	0.00204614488101812
O75365	PTP4A3	-0.582589988975986	0.157087513141749	0.306951245546829
O75385	ULK1	0.0345464266524457	0.0311308885630114	0.10940340052548
O75582	RPS6KA5	2.75816057769277	0.161243978953359	0.307408768319868
O75676	RPS6KA4	0.122000288409282	0.26882722139152	0.437381313698964
O75962	TRIO	0.698892182558848	0.228480150686488	0.388408546716683
O94768	STK17B	-0.485586063337421	0.418431093079387	0.537314959085503
O94804	STK10	-0.801268995674472	0.00125497483991086	0.0194995851588125
O94806	PRKD3	-1.2887539948291	0.132266535734097	0.274017985082084
O94921	CDK14	0.568406069457052	0.242400205340846	0.402820649708311
O95382	MAP3K6	0.889319429488516	0.604233673730276	0.638672097553466
O95747	OXSR1	0.849006599393061	0.033918466528486	0.11456942428242
O95819	MAP4K4	0.405513768932304	0.715061801315717	0.708531350560519
O95835	LATS1	-0.162882344197812	0.489272935581843	0.580323624360771
O96013	PAK4	-0.514046035788191	0.00295401560463281	0.030766623931168
O96017	CHEK2	-0.0703527397465894	0.525648952570025	0.586123026294193
P00519	ABL1	-0.764196036520475	0.347627441157078	0.482812374847969
P00533	EGFR	0.454313793560834	0.0472098660042528	0.135840528019616
P04049	RAF1	0.574132365090468	0.144575219295288	0.289856143914889
P04626	ERBB2	0.510652016098374	0.00175205799796978	0.022642325741277
P05186	ALPL	0.155866769287294	0.0019672721754217	0.022642325741277
P05771	PRKCB	0.760280274923725	0.520738720992386	0.585864466829757
P06239	LCK	-0.693145010338812	0.830085692050409	0.767984325180022
P06241	FYN	0.64285188284088	0.447006545237074	0.555640920802268
P06493	CDK1	-0.292857431179566	0.0208575922802542	0.0925947753674246
P07332	FES	0.313293935970887	0.688208919776325	0.694634915075115
P07333	CSF1R	-0.127382695234018	0.991775159870422	0.813580056715145
P07948	LYN	1.16340401117452	0.0427824496296326	0.129076972875034
P08069	IGF1R	-0.219077562612082	0.940605746429143	0.807620681227764
P08575	PTPRC	-3.15732565299383	0.00612089925467495	0.0452883282593949
P08581	MET	0.103618208171004	0.311108759699365	0.466917789762403
P08631	HCK	0.37278055648093	0.0731114142443395	0.184714259037493
P09619	PDGFRB	0.0282045155857015	0.98444905964125	0.813580056715145
P09769	FGR	-0.0331548360758359	0.988942032507886	0.813580056715145
P09923	ALPI	0.440954471782842	0.502288603457351	0.585864466829757
P10398	ARAF	-0.0643479807031909	0.610368153018623	0.642969242551134
P10721	KIT	-1.90207749543765	0.0106284383865494	0.0635164861884441
P12931	SRC	-0.143866830727762	0.00601660899373053	0.0452883282593949
P13686	ACP5	-0.0496150223672492	0.856963051066111	0.783245840222397
P15056	BRAF	0.0625903094934554	0.790780280939682	0.744667225514437
P15309	ACPP	0.117960976840782	0.86955457296589	0.783245840222397
P15735	PHKG2	-0.743236209773355	0.0118554786877824	0.0669848753265753
P16234	PDGFRA	0.764048549751741	0.102944695174347	0.223711486328461
P16298	PPP3CB	1.05985791774532	0.323982246568896	0.475833909289427
P17252	PRKCA	1.53697307143891	0.00194784936724024	0.022642325741277
P17612	PRKACA	1.0577713351439	0.283891314612633	0.441105485870095
P17706	PTPN2	0.697802850387146	0.51221767131973	0.585864466829757
P18031	PTPN1	-0.898717253866633	0.733013352978092	0.711942070762074
P18433	PTPRA	-0.278736455515518	0.466568756937205	0.567238405077595
P18669	PGAM1	-1.23959248462205	0.0568357414953734	0.150957959659516
P19525	EIF2AK2	0.970498332428482	0.156512756293112	0.306951245546829
P21127	CDK11B	1.38626879144509	0.0875484605269851	0.20303179962736
P21860	ERBB3	-2.47263329107259	0.018464063386025	0.0869368090277577
P22612	PRKACG	0.9570031507937	0.733118682477534	0.711942070762074
P22694	PRKACB	0.329328009647133	0.200980018924206	0.369561334683941
P23443	RPS6KB1	0.0516098535432879	0.715926388827954	0.708531350560519
P23469	PTPRE	1.63890475511184	0.00275602094949549	0.0305875598316352
P23470	PTPRG	0.199040447258218	0.105031136115654	0.225097364271982
P24723	PRKCH	-0.494155911883883	0.354518126341701	0.483196686086526
P24941	CDK2	-1.06730583736585	0.272481865943193	0.438628718011367
P25098	GRK2	-1.74837721345262	0.0545426854894935	0.147386947935285
P26045	PTPN3	-0.528910264002518	0.877514430662608	0.783601704368561
P27361	MAPK3	-0.926510959328058	0.0853934107124356	0.202569200122368
P27448	MARK3	-1.05868842443611	0.252323938286086	0.417081526152005
P28482	MAPK1	0.219051404949392	0.38275385715081	0.508304631971764
P29317	EPHA2	-0.0724192401633958	0.76675850018122	0.728670512901943
P29323	EPHB2	0.763347072520135	0.766325607030272	0.728670512901943
P29350	PTPN6	-1.17206444700954	0.388013516139796	0.510922701606769
P29597	TYK2	0.362918085917819	0.897588028332233	0.790173926071766
P30291	WEE1	-3.2675635261313	0.137869697011428	0.278207253638187
P30305	CDC25B	0.312578190590668	0.00596778014353941	0.0452883282593949
P30307	CDC25C	-2.29473772629607	0.0177377086994054	0.0848016906074344
P31749	AKT1	0.624671059680575	0.621383769295072	0.650165326315154
P31751	AKT2	-0.10579004924804	0.518778597914841	0.585864466829757
P32019	INPP5B	0.017854148326722	0.693926290247087	0.694634915075115
P33981	TTK	-1.89775116209535	0.00990392433373081	0.0619151952635906
P34947	GRK5	0.128026068162827	0.722759407267962	0.711864478202161
P35236	PTPN7	-0.531770998656513	0.164833349966019	0.310442726886377
P36507	MAP2K2	-0.303618351187247	0.338474401447288	0.481206766397756
P37023	ACVRL1	1.06794148505405	0.0646138844671925	0.167326587293599
P37173	TGFBR2	0.00879001385919216	0.701777051502172	0.698980270007097
P41279	MAP3K8	-1.03006230994353	0.0312179393787836	0.10940340052548
P41743	PRKCI	-0.122913550829431	0.219721826092862	0.384992289983354
P42336	PIK3CA	0.464120230262302	0.319539781921355	0.473547248779215
P42345	MTOR	0.243026614085018	0.757254723518285	0.728670512901943
P42684	ABL2	-0.389756080541343	0.160016241655197	0.306951245546829
P42685	FRK	-0.28960455021705	0.807943225373399	0.756246031702867
P43250	GRK6	0.339477392062375	0.782466823678402	0.739078184744473
P43378	PTPN9	1.27562845793356	0.0962619065390706	0.212156183897733
P43403	ZAP70	1.83817938259816	0.000777415867499693	0.014211006168059
P43405	SYK	-0.325627639228613	0.357303611263927	0.484866603610219
P45983	MAPK8	-0.417618832093269	0.0825522184705369	0.197596781131351
P45985	MAP2K4	0.164556545458917	0.732048221366931	0.711942070762074
P46734	MAP2K3	1.56052125394635	1.72730145768789e-05	0.00268385156402961
P48454	PPP3CC	0.55110905205062	0.431048268484946	0.543768917599949
P48729	CSNK1A1	0.959041762443972	0.292193679734658	0.445548503129661
P48730	CSNK1D	-1.53332291289615	0.0426041470448319	0.129076972875034
P49137	MAPKAPK2	-0.0444352950211485	0.136184795530666	0.277274570998987
P49336	CDK8	-0.182795825712256	0.0872261392719971	0.20303179962736
P49674	CSNK1E	-1.93800235123041	0.000518127640618964	0.0115008270969476
P49759	CLK1	-0.058866094457765	0.666069424659797	0.680873236342575
P49760	CLK2	-0.221853693340879	0.000231742856946319	0.00878148531559786
P49761	CLK3	-0.955058860677579	0.75785952991617	0.728670512901943
P49840	GSK3A	0.941055607489712	0.348021490326392	0.482812374847969
P49841	GSK3B	1.47184675297301	0.023099151853993	0.0984609695074959
P50613	CDK7	-0.916584769556735	0.0534185505045692	0.14561549698858
P50750	CDK9	-0.797131437126137	0.518515304757933	0.585864466829757
P51617	IRAK1	0.804108651807755	0.918109922442034	0.802622366985623
P51812	RPS6KA3	-0.0929178726848032	0.0351209515114636	0.117355560947855
P51813	BMX	0.510099594935832	0.556096021235695	0.604232531075491
P51956	NEK3	0.283735464145544	0.000174457552170278	0.00878148531559786
P51957	NEK4	0.0675937347389222	0.000254325636533538	0.00878148531559786
P52333	JAK3	0.471983545526374	0.973401936988028	0.813148031493913
P52564	MAP2K6	-0.514315742567775	0.065167528643238	0.167365612000547
P53350	PLK1	-1.31629583619519	0.344950513794726	0.482812374847969
P53355	DAPK1	1.76200610068012	0.00512277770290778	0.0430253225934215
P53667	LIMK1	0.327521626296149	0.522223701622979	0.585864466829757
P53671	LIMK2	-0.190494885254942	0.863000232100909	0.783245840222397
P54753	EPHB3	1.32558061802467	0.0029701661826251	0.030766623931168
P54760	EPHB4	2.20861350668853	0.000144744828485196	0.00878148531559786
P57059	SIK1	1.24089580132083	0.0235254908493233	0.0987932613576209
P60484	PTEN	0.833557943975674	0.000447882260868615	0.0107063357388465
P62136	PPP1CA	0.858519956533478	0.0865364366050464	0.20303179962736
P62140	PPP1CB	-0.475992179338349	0.226625950877201	0.388408546716683
P78330	PSPH	-0.309358564343783	0.133999759445781	0.275770254666105
P78362	SRPK2	0.87948251892627	0.0019478738601691	0.022642325741277
P78527	PRKDC	0.446709075617102	0.0643542231967784	0.167326587293599
Q00534	CDK6	1.07956366839016	0.0145965994026761	0.0782067150368255
Q00536	CDK16	-0.866288822376855	0.0164544199590685	0.0798956164864005
Q00537	CDK17	-1.93242472788735	0.00333491828687377	0.0323858699515815
Q01974	ROR2	-0.833052923892166	0.278062830913139	0.438628718011367
Q02156	PRKCE	0.927550409595607	0.0509697806757148	0.141982557393899
Q02750	MAP2K1	0.120719186570266	0.0899331702690687	0.205495039855123
Q04759	PRKCQ	-0.886693477767193	0.029985303573013	0.10940340052548
Q04912	MST1R	-0.0468653880454804	0.526226406826446	0.586123026294193
Q05209	PTPN12	0.730782835575604	0.0749387106781801	0.186301586178677
Q05397	PTK2	-0.355640474965886	0.964186380304163	0.807620681227764
Q05513	PRKCZ	-0.520688624679864	0.481891044969502	0.573757924980472
Q05655	PRKCD	1.26842680157145	0.601554602998862	0.638010436153205
Q05823	RNASEL	0.134445778079534	0.892118528469457	0.787590093099189
Q05D32	CTDSPL2	-0.223723777657441	0.875896053807993	0.783601704368561
Q06124	PTPN11	0.902306098777036	0.000838615775994339	0.0143750026809839
Q06187	BTK	0.999141480339853	0.330405400054966	0.477561189788635
Q07002	CDK18	-0.290012226909872	0.267443256673159	0.437381313698964
Q07912	TNK2	0.618768190395595	0.0292404815817506	0.10940340052548
Q08209	PPP3CA	-2.43614899737574	0.13651523596545	0.277274570998987
Q08345	DDR1	0.318861106583854	0.613763575384254	0.644361744703708
Q09013	DMPK	0.218629511234741	0.852413148594245	0.781395292838553
Q12851	MAP4K2	0.132934752611424	0.0441562262599261	0.130684174749538
Q12913	PTPRJ	-0.374408525457381	0.0327156277477228	0.112156372061131
Q12923	PTPN13	-0.93376666176915	0.312524023784957	0.466917789762403
Q13043	STK4	-0.78458923823437	0.032843164552657	0.112156372061131
Q13131	PRKAA1	0.0438403802570919	0.162973930165495	0.308812335229292
Q13153	PAK1	1.22035790950074	0.00860104807876819	0.0581050517588873
Q13177	PAK2	0.586855908192524	0.292485814426505	0.445548503129661
Q13188	STK3	0.493631019651691	0.108926963236609	0.231847751884172
Q13233	MAP3K1	-0.169326909037938	0.219654994499414	0.384992289983354
Q13237	PRKG2	-0.0901728566297597	0.229353038394677	0.388408546716683
Q13418	ILK	0.569577724096194	0.519362587748219	0.585864466829757
Q13464	ROCK1	0.819279153478497	0.559390125851728	0.605693967278119
Q13470	TNK1	1.11436804843572	0.343613626402331	0.482812374847969
Q13496	MTM1	0.272074979799084	0.694085333371244	0.694634915075115
Q13523	PRPF4B	-0.00330844840067216	0.340670131018782	0.481206766397756
Q13535	ATR	0.600719449303941	0.0420324664367191	0.129076972875034
Q13546	RIPK1	-0.356806317329262	0.211833754037038	0.38272520515135
Q13554	CAMK2B	-2.29760085054202	0.00932185611990057	0.0616346432045514
Q13555	CAMK2G	-0.123700082943836	0.538348005894232	0.594149741422416
Q13557	CAMK2D	0.549969211680645	0.362078916800776	0.489210477812467
Q13613	MTMR1	0.089971448164043	0.46728866210815	0.567238405077595
Q13614	MTMR2	0.8881358750544	0.646368783835184	0.667320132434734
Q13615	MTMR3	-0.700662749041616	0.221760766719198	0.384992289983354
Q13627	DYRK1A	0.361607533283129	0.0156593648579837	0.0797746039700647
Q13873	BMPR2	0.167827467393602	0.561661134414594	0.606041317667333
Q13882	PTK6	0.383555094012325	0.91947707892102	0.802622366985623
Q13976	PRKG1	0.0487111278651622	0.673374260945056	0.686083573346713
Q14004	CDK13	0.322874861882266	0.865423301899313	0.783245840222397
Q14289	PTK2B	-0.777954017054298	0.577812685569716	0.617041582358262
Q14642	INPP5A	-0.0705111273774315	0.933703420977469	0.80643911624362
Q14680	MELK	-0.570186251433942	0.453047175070995	0.558680141809118
Q14693	LPIN1	-0.804569242682484	0.0137216492955602	0.0761445171332053
Q15119	PDK2	-0.395585084684818	0.00444773102821596	0.040593501596061
Q15131	CDK10	-0.171678640181064	0.963494306425208	0.807620681227764
Q15139	PRKD1	0.0187092653258988	0.352898349883031	0.483196686086526
Q15262	PTPRK	0.186256624136913	0.290186622871791	0.445548503129661
Q15349	RPS6KA2	0.729517269370676	0.0161609393372693	0.0798956164864005
Q15418	RPS6KA1	0.370493226942635	0.0292817244278316	0.10940340052548
Q15678	PTPN14	-0.320986322679273	0.992245539816972	0.813580056715145
Q15746	MYLK	1.48073323912415	0.00457197883011635	0.040593501596061
Q15772	SPEG	0.654478108247443	0.461169557624163	0.56644853616518
Q15831	STK11	-0.088793243070031	0.387027240971069	0.510922701606769
Q16512	PKN1	0.190642750426655	0.831789997345704	0.767984325180022
Q16513	PKN2	-0.681809671801282	0.539168699476488	0.594149741422416
Q16539	MAPK14	2.23308547421636	0.000689376747220799	0.01338927299719
Q16566	CAMK4	0.510449793856396	0.951290287628355	0.807620681227764
Q16584	MAP3K11	-0.728080260819619	0.015228049705203	0.0797746039700647
Q16644	MAPKAPK3	-0.439519869214916	0.0424906505948246	0.129076972875034
Q16659	MAPK6	0.379395918148609	0.0101612485424383	0.0619151952635906
Q16825	PTPN21	-1.15170901766142	0.380534935689094	0.507526778592339
Q16832	DDR2	0.369426588052695	0.69517900752651	0.694634915075115
Q16875	PFKFB3	0.094933249382194	0.0511720326556839	0.141982557393899
Q2M2I8	AAK1	-0.739012071285188	0.0403319177774877	0.127891931442406
Q3MIX3	ADCK5	0.293472056206758	0.475408589678038	0.570410628229813
Q58A45	PAN3	0.485612088849664	0.0118123464370918	0.0669848753265753
Q5S007	LRRK2	1.35020419525929	0.0115369955597155	0.0669848753265753
Q5SGD2	PPM1L	0.0863635131295051	0.726166543357717	0.711864478202161
Q5TCX8	MAP3K21	-0.507003650120494	0.663842860726258	0.680836780297932
Q5VT25	CDC42BPA	-0.388132871854315	0.399344872907872	0.521424585634733
Q63HR2	TNS2	-0.511822724110531	0.872181467193747	0.783341443850219
Q6DT37	CDC42BPG	0.72313772826918	0.00649340131213353	0.0469271454988583
Q6P0Q8	MAST2	0.514222146268141	0.402693306477696	0.523596649300312
Q6P3W7	SCYL2	0.859443806926571	0.365924401057374	0.49226588517578
Q6P5Z2	PKN3	0.231991971019562	0.506945298905253	0.585864466829757
Q6PHR2	ULK3	0.147649638070445	0.335346340143335	0.480235417065824
Q6VAB6	KSR2	0.954264901074849	0.498486789509839	0.584558699698669
Q6ZMQ8	AATK	-0.718291594122463	0.0261695809301912	0.102314366464349
Q76I76	SSH2	-0.983314052205144	0.64941815781137	0.668248254717569
Q76MJ5	ERN2	-1.23399305869504	0.999888057052428	0.815593060229292
Q7KZI7	MARK2	-0.158346990482546	0.0400714628913724	0.127891931442406
Q7L7X3	TAOK1	-0.641136421624615	0.544066951593902	0.597428944210294
Q7RTN6	STRADA	1.03170903470768	0.334427953255261	0.480235417065824
Q7Z7A4	PXK	0.39826884933915	0.0297432627285326	0.10940340052548
Q86UE8	TLK2	1.32173667057356	0.229977978395223	0.388408546716683
Q86UX6	STK32C	-0.824999390381864	0.474273678350392	0.570410628229813
Q86UY8	NT5DC3	-0.841158874013684	0.0923855684640383	0.208039306691329
Q86Y07	VRK2	2.02974065436438	0.0154178831579492	0.0797746039700647
Q86YV5	PRAG1	-0.320350186183249	0.0313328918047075	0.10940340052548
Q86Z02	HIPK1	0.65654464349182	0.830053770123585	0.767984325180022
Q8IU85	CAMK1D	1.14092202079659	0.518232271960625	0.585864466829757
Q8IV63	VRK3	-0.440384519978194	0.353638035146089	0.483196686086526
Q8IVH8	MAP4K3	-0.304156066173069	0.0519100737877727	0.142755730747094
Q8IVT5	KSR1	0.166377915012143	0.305719986967987	0.46118689797849
Q8IW41	MAPKAPK5	0.192506380659704	0.642636239782236	0.667320132434734
Q8IWU2	LMTK2	-0.31445145991589	0.51810403708321	0.585864466829757
Q8IXW5	RPAP2	-0.486524875922822	0.0823165661518222	0.197596781131351
Q8IY26	PLPP6	-1.2895484069816	0.0162540718745778	0.0798956164864005
Q8IZE3	SCYL3	-0.340036728087172	0.689445059496639	0.694634915075115
Q8N4C8	MINK1	-0.174476014681999	0.0923337617177772	0.208039306691329
Q8N568	DCLK2	0.384849342796302	0.326147942083781	0.475833909289427
Q8N5S9	CAMKK1	2.03656671371841	0.00141502564460083	0.0209394545545571
Q8NB16	MLKL	-0.046331514304622	0.158909116536183	0.306951245546829
Q8NBV4	PLPP7	-1.00558169566768	0.351241995443102	0.483196686086526
Q8NCE2	MTMR14	0.0926939135386402	0.959488908802734	0.807620681227764
Q8NI37	PPTC7	-1.09741249973463	0.0826614214538034	0.197596781131351
Q8NI60	COQ8A	-0.0275979284660042	0.869040154770954	0.783245840222397
Q8TBE9	NANP	-0.24890792215311	0.216926195404457	0.384992289983354
Q8TCD5	NT5C	0.859043228454441	0.817152712966657	0.762569343830866
Q8TD19	NEK9	1.0389429786014	0.0223815386658101	0.097960713514444
Q8TDC3	BRSK1	-0.937264321174647	0.0379229467139384	0.12387632718214
Q8TDX7	NEK7	1.11012030035345	0.320009052388104	0.473547248779215
Q8TE77	SSH3	-1.0857525854771	0.301818975337944	0.457523101988032
Q8TEA7	TBCK	0.63889716977339	0.409499663153079	0.530227997421157
Q8TF76	HASPIN	0.394512540637199	0.977073077852592	0.813580056715145
Q8WVY7	UBLCP1	-1.4208157823305	4.31056455639524e-05	0.00446512115764583
Q8WYL5	SSH1	-0.954340910733478	0.0247459122922959	0.0998695499713829
Q92539	LPIN2	0.296163352995213	0.0886207832647645	0.203996240804634
Q92630	DYRK2	-0.652025185905277	0.00496072733238234	0.0428216309784561
Q92835	INPP5D	-0.758082050443416	0.554019856184661	0.604088848820193
Q92871	PMM1	-1.06858738480935	0.214659503028851	0.384992289983354
Q92918	MAP4K1	0.499184444609758	0.20220719554693	0.369630698738532
Q93096	PTP4A1	1.49337313506508	0.0960020448755013	0.212156183897733
Q969T7	NT5C3B	0.756276467352376	0.00965687753859093	0.0619151952635906
Q96BR1	SGK3	0.41070151301839	0.153368708191858	0.303569025097113
Q96D53	COQ8B	0.153340455745458	0.0794736533127433	0.194464264459205
Q96GX5	MASTL	-1.00700455839551	0.232609854676628	0.388629276867181
Q96J92	WNK4	-0.308327862959632	0.0205358655331347	0.0925947753674246
Q96KB5	PBK	-1.80239708931241	0.253818029657133	0.417331352687019
Q96KG9	SCYL1	0.17915653451008	0.931493331752824	0.80643911624362
Q96L34	MARK4	0.925817484326563	0.132050843671908	0.274017985082084
Q96PY6	NEK1	1.36959933996612	0.0231295199513989	0.0984609695074959
Q96Q15	SMG1	1.22919961635514	0.76283587408629	0.728670512901943
Q96QP1	ALPK1	1.0289593976833	0.0238650494294102	0.0988633305533245
Q96QT4	TRPM7	1.04045618273172	0.635862701077395	0.663082299997154
Q96RR4	CAMKK2	-0.635774397218345	0.477994703496861	0.571307710100288
Q96S38	RPS6KC1	1.87796171860369	0.00597827158957074	0.0452883282593949
Q96S44	TP53RK	0.961170903849789	0.00333263109533815	0.0323858699515815
Q96S53	TESK2	0.152620938042403	0.750833965770268	0.726874154798802
Q96SB4	SRPK1	1.07937969763843	0.0206554511152183	0.0925947753674246
Q96T60	PNKP	-0.266491080900904	0.000362956850896425	0.00939926947530403
Q99504	EYA3	-0.0517648684703811	0.772298612984247	0.731697817951081
Q99570	PIK3R4	2.10256106456196	0.000878903485089088	0.0143750026809839
Q99683	MAP3K5	0.535705428968145	0.426518361666134	0.541473623363383
Q99759	MAP3K3	-0.177261734718753	0.145663603012186	0.290166184105692
Q99952	PTPN18	-0.321776331992952	0.942288481255278	0.807620681227764
Q99956	DUSP9	0.800665519139478	0.113002078046592	0.238885309944291
Q99986	VRK1	1.60070543700974	0.00183107724348499	0.022642325741277
Q9BQK8	LPIN3	0.0260885691463262	0.42473755854957	0.541473623363383
Q9BRS2	RIOK1	1.4217849580694	0.000323303137398461	0.0091335073520247
Q9BT40	INPP5K	-0.107307275124843	0.950420778980998	0.807620681227764
Q9BVS4	RIOK2	-0.535393607163478	0.531175812812691	0.589522803101328
Q9BX95	SGPP1	0.247537695649425	0.172276173151861	0.322505760829516
Q9BY84	DUSP16	-0.746332266144779	0.000248182288228783	0.00878148531559786
Q9BZL6	PRKD2	0.446010890218173	0.59976897758644	0.638010436153205
Q9GZU7	CTDSP1	0.777313046005895	0.000283071020515336	0.00879661853766374
Q9H0C8	ILKAP	0.710559245859023	0.0765383055391123	0.188768118400562
Q9H0K1	SIK2	-0.334180220435475	0.340654163722496	0.481206766397756
Q9H2G2	SLK	-0.363953244860035	0.15997757135229	0.306951245546829
Q9H2K8	TAOK3	-0.107887985210426	0.0286752804568078	0.10940340052548
Q9H422	HIPK3	0.0158587428407628	0.0935567718989097	0.209161032448326
Q9H4A3	WNK1	0.929411756802215	0.291468355515825	0.445548503129661
Q9H792	PEAK1	-0.556241339852956	0.327700923707822	0.475865523150409
Q9HBH9	MKNK2	0.111437719178627	0.471884949889816	0.570410628229813
Q9HBY8	SGK2	0.450182352885824	0.832840637951985	0.767984325180022
Q9HC98	NEK6	-0.707977199722492	0.036852015572364	0.121829858879835
Q9HCP0	CSNK1G1	-1.31679806443595	0.325316012259064	0.475833909289427
Q9NP77	SSU72	-0.584569825524836	0.104114069494177	0.224681481405062
Q9NR20	DYRK4	0.128028000438738	0.96195621912426	0.807620681227764
Q9NRH2	SNRK	-0.0929321818101682	0.099251473139734	0.21720457362881
Q9NRM7	LATS2	0.479746530652477	0.221559051605573	0.384992289983354
Q9NRW4	DUSP22	0.568435312856825	0.93422984469337	0.80643911624362
Q9NSY0	NRBP2	0.340589797377445	0.550263125902604	0.602105257808425
Q9NSY1	BMP2K	1.05590450486536	0.0241784513573069	0.0988633305533245
Q9NWZ3	IRAK4	0.236388344295009	0.950151609320506	0.807620681227764
Q9NYL2	MAP3K20	0.332360029502735	0.0563398105523242	0.150930754059282
Q9NYV4	CDK12	1.03330903850524	0.270959536602213	0.438554489179913
Q9NZJ5	EIF2AK3	0.370679599689532	0.690424183329607	0.694634915075115
Q9P0L2	MARK1	-0.340674797993031	0.280704033121156	0.440558729509232
Q9P289	STK26	-0.348756713435937	0.448975118092281	0.55586445095776
Q9P2K8	EIF2AK4	-0.718473114253337	0.03826830306996	0.12387632718214
Q9UBS0	RPS6KB2	-0.653008523867629	0.0263394230448331	0.102314366464349
Q9UEE5	STK17A	-0.628847431940219	0.49520011358988	0.582904163693887
Q9UEW8	STK39	-0.849694247752022	0.446123121432445	0.555640920802268
Q9UHY1	NRBP1	-0.00368729387592284	0.00532582903746692	0.0435535914869474
Q9UIK4	DAPK2	0.0887652634167951	0.0434532300374273	0.129840169606119
Q9UK32	RPS6KA6	0.585226450691007	0.221451745629179	0.384992289983354
Q9UKE5	TNIK	-0.216269530454173	0.0737188746481057	0.184746985370312
Q9UKI8	TLK1	0.894042835950679	0.173971837453163	0.323729911111586
Q9UL54	TAOK2	0.0599374028518703	0.27766814541439	0.438628718011367
Q9ULR3	PPM1H	-0.824155632624957	0.725541070533402	0.711864478202161
Q9UNI6	DUSP12	-0.496475463876822	0.961292954613216	0.807620681227764
Q9UNW1	MINPP1	-0.112498826202781	0.999949686795123	0.815593060229292
Q9UPZ9	ICK	0.832794356572176	0.130141744355769	0.273259492140331
Q9UQ88	CDK11A	0.211956528067573	0.988328132305278	0.813580056715145
Q9Y217	MTMR6	-1.31749843156546	0.000102631637273399	0.00797336443471307
Q9Y243	AKT3	0.112250984085728	0.851367297527616	0.781395292838553
Q9Y2H1	STK38L	0.558836140832404	0.371787078733322	0.497996918986827
Q9Y2H2	INPP5F	1.68338437197106	0.0448202858532837	0.131185376876739
Q9Y2K2	SIK3	0.0210267993454862	0.426896939663564	0.541473623363383
Q9Y2R2	PTPN22	0.643580875968133	0.518874132355305	0.585864466829757
Q9Y2U5	MAP3K2	-0.391932473416918	0.00413974624392972	0.038983437297371
Q9Y3S1	WNK2	0.508010148601063	0.882913270269689	0.786163662213442
Q9Y4K4	MAP4K5	-0.900523204713569	0.0614370287783305	0.161796285007805
Q9Y572	RIPK3	1.44342894085633	0.00178286822177887	0.022642325741277
Q9Y5B0	CTDP1	0.532278476163354	0.513741465561131	0.585864466829757
Q9Y5S2	CDC42BPB	-0.277675435785625	0.86135472769319	0.783245840222397
Q9Y616	IRAK3	0.233141067991709	0.887290561694056	0.786746612492864
Q9Y6M4	CSNK1G3	-0.929304898162211	0.80650279279181	0.756246031702867
Q9Y6R4	MAP3K4	-0.212905438598636	0.026212388195252	0.102314366464349
